# Applying a Modified Metabarcoding Approach for the Sequencing of Macrofungal Specimens from Fungarium Collections

**DOI:** 10.1101/2021.12.22.473928

**Authors:** C. Gary Olds, Jessie W. Berta-Thompson, Justin J. Loucks, Richard A. Levy, Andrew W. Wilson

## Abstract

- *Premise:* Fungaria are a largely untapped source for understanding fungal biodiversity. The effort and cost in producing DNA barcode sequence data for large numbers of fungal specimens can be prohibitive. This study applies a modified metabarcoding approach that provides a labor and cost-effective solution for sequencing the fungal DNA barcode from hundreds of specimens at once.
- *Methods:* A two-step PCR approach uses nested barcoded primers to nrITS2 sequence data. We applied this to 766 macrofungal specimens that represent a broad taxonomic sampling of the Dikarya, of which 382 *Lactarius* specimens are used to identify molecular operational taxonomic units (MOTUs) through a phylogenetic approach. Scripts in Python and R were used to organize sequence data and execute packages CutAdapt and DADA2 were used for primer removal and assessing sequence quality. Sequences were compared to NCBI and UNITE databases and Sanger-produced sequences.
- *Results:* Specimen taxonomic identities from nrITS2 sequence data are >90% accurate across all specimens sampled. Phylogenetic analysis of *Lactarius* sequences identified 20 MOTUs.
- *Discussion:* The results demonstrate the capacity of these methods to produce nrITS2 sequences from large numbers of fungarium specimens. This provides an opportunity to more effectively use fungarium collections in advancing fungal diversity identification and documentation.
