## Appendix 2 for "Applying a Modified Metabarcoding Approach for the Sequencing of Macrofungal Specimens from Fungarium Collections"

### Sheet: Overview
For further details please contact Andrew Wilson at andrew.wilson@botanicgardens.org.
								RC = Reverse complement
				CS1 Tag Sequence	Spacer	Forward Primer-ITS7	Target Region (ITS2)	Reverse Primer-ITS4 (RC)	Barcode	Spacer (RC)	CS2 Tag sequence (RC)				CS2 Tag Sequence	Spacer	Barcode	Forward Primer-ITS4
PCR1	NO BARCODE			ACACTGACGACATGGTTCTACA	AG	GTGARTCATCGAATCTTTG	NNNNNN	GCATATCAATAAGCGGAGGA			AGACCAAGTCTCTGCTACCGTA				TACGGTAGCAGAGACTTGGTCT	CT	NNNNNN	TCCTCCGCTTATTGATATGC
	BARCOD CS2							GCATATCAATAAGCGGAGGA	NNNNNN	AG	AGACCAAGTCTCTGCTACCGTA
		Illumina adapter	Illumina index	CS1 Tag							CS2 Tag	Illumina index	Adapter (RC)		Adapter		Illumina index	CS2 Tag
PCR2 Adapters with Index barcodes		AATGATACGGCGACCACCGAGATCTACAC	NNNNNNNN	ACACTGACGACATGGTTCTACA							AGACCAAGTCTCTGCTACCGTA	NNNNNNNN	ATCTCGTATGCCGTCTTCTGCTTG		CAAGCAGAAGACGGCATACGAGAT		NNNNNNNN	TACGGTAGCAGAGACTTGGTCT
		Illumina adapter	Illumina index	CS1 Tag	Spacer	Forward Primer-ITS7	Target Region (ITS2)	Reverse Primer-ITS4 (RC)	Barcode		CS2 Tag sequence (RC)	Illumina index	Adapter (RC)		Adapter		Illumina index	CS2 Tag	Spacer	Barcode	Forward Primer-ITS4
	No Spacer	AATGATACGGCGACCACCGAGATCTACAC	NNNNNNNN	ACACTGACGACATGGTTCTACA		GTGARTCATCGAATCTTTG	NNNNNN	GCATATCAATAAGCGGAGGA	NNNNNN		AGACCAAGTCTCTGCTACCGTA	NNNNNNNN	ATCTCGTATGCCGTCTTCTGCTTG		CAAGCAGAAGACGGCATACGAGAT		NNNNNNNN	TACGGTAGCAGAGACTTGGTCT		NNNNNN	TCCTCCGCTTATTGATATGC
Total Product	Spacer	AATGATACGGCGACCACCGAGATCTACAC	NNNNNNNN	ACACTGACGACATGGTTCTACA	AG	GTGARTCATCGAATCTTTG		GCATATCAATAAGCGGAGGA	NNNNNN	AG	AGACCAAGTCTCTGCTACCGTA	NNNNNNNN	ATCTCGTATGCCGTCTTCTGCTTG		CAAGCAGAAGACGGCATACGAGAT		NNNNNNNN	TACGGTAGCAGAGACTTGGTCT	CT	NNNNNN	TCCTCCGCTTATTGATATGC
								Foward read
								TCCTCCGCTTATTGATATGC

### Sheet: Forward Primers
Tag Name	Tag Sequence	Spacer	Spacer #	Linker	Target Name	Target-Specific Sequence	Full PCR1 Primer Sequence	Full PCR1 Primer Name	Sequence To Order
CS1	ACACTGACGACATGGTTCTACA		1		fITS7	GTGARTCATCGAATCTTTG	ACACTGACGACATGGTTCTACAGTGARTCATCGAATCTTTG	CS1-fITS7_1-for	ACACTGACGACATGGTTCTACAGTGARTCATCGAATCTTTG	25nm	STD
CS1	ACACTGACGACATGGTTCTACA	G	2		fITS7	GTGARTCATCGAATCTTTG	ACACTGACGACATGGTTCTACAGGTGARTCATCGAATCTTTG	CS1-fITS7_2-for	ACACTGACGACATGGTTCTACAGGTGARTCATCGAATCTTTG	25nm	STD
CS1	ACACTGACGACATGGTTCTACA	AG	3		fITS7	GTGARTCATCGAATCTTTG	ACACTGACGACATGGTTCTACAAGGTGARTCATCGAATCTTTG	CS1-fITS7_3-for	ACACTGACGACATGGTTCTACAAGGTGARTCATCGAATCTTTG	25nm	STD
CS1	ACACTGACGACATGGTTCTACA	TAG	4		fITS7	GTGARTCATCGAATCTTTG	ACACTGACGACATGGTTCTACATAGGTGARTCATCGAATCTTTG	CS1-fITS7_4-for	ACACTGACGACATGGTTCTACATAGGTGARTCATCGAATCTTTG	25nm	STD
CS1	ACACTGACGACATGGTTCTACA	GTAG	5		fITS7	GTGARTCATCGAATCTTTG	ACACTGACGACATGGTTCTACAGTAGGTGARTCATCGAATCTTTG	CS1-fITS7_5-for	ACACTGACGACATGGTTCTACAGTAGGTGARTCATCGAATCTTTG	25nm	STD
CS1	ACACTGACGACATGGTTCTACA	CGTAG	6		fITS7	GTGARTCATCGAATCTTTG	ACACTGACGACATGGTTCTACACGTAGGTGARTCATCGAATCTTTG	CS1-fITS7_6-for	ACACTGACGACATGGTTCTACACGTAGGTGARTCATCGAATCTTTG	25nm	STD
CS1	ACACTGACGACATGGTTCTACA	ACGTAG	7		fITS7	GTGARTCATCGAATCTTTG	ACACTGACGACATGGTTCTACAACGTAGGTGARTCATCGAATCTTTG	CS1-fITS7_7-for	ACACTGACGACATGGTTCTACAACGTAGGTGARTCATCGAATCTTTG	25nm	STD

### Sheet: Reverse Primers
Tag Name	Tag Sequence	Spacer	Spacer #	BarcodeName	Barcode	Primer Name	Forward Primer-ITS4		Sequence Name	Sequence to Order
CS2	TACGGTAGCAGAGACTTGGTCT		0	Shok1A	ACGAG	ITS4	TCCTCCGCTTATTGATATGC		CS2_Shok1A.0_ITS4	TACGGTAGCAGAGACTTGGTCTACGAGTCCTCCGCTTATTGATATGC
CS2	TACGGTAGCAGAGACTTGGTCT	T	1	Shok1A	ACGAG	ITS4	TCCTCCGCTTATTGATATGC		CS2_Shok1A.1_ITS4	TACGGTAGCAGAGACTTGGTCTTACGAGTCCTCCGCTTATTGATATGC
CS2	TACGGTAGCAGAGACTTGGTCT	CT	2	Shok1A	ACGAG	ITS4	TCCTCCGCTTATTGATATGC		CS2_Shok1A.2_ITS4	TACGGTAGCAGAGACTTGGTCTCTACGAGTCCTCCGCTTATTGATATGC
CS2	TACGGTAGCAGAGACTTGGTCT	GCT	3	Shok1A	ACGAG	ITS4	TCCTCCGCTTATTGATATGC		CS2_Shok1A.3_ITS4	TACGGTAGCAGAGACTTGGTCTGCTACGAGTCCTCCGCTTATTGATATGC
CS2	TACGGTAGCAGAGACTTGGTCT	AGCT	4	Shok1A	ACGAG	ITS4	TCCTCCGCTTATTGATATGC		CS2_Shok1A.4_ITS4	TACGGTAGCAGAGACTTGGTCTAGCTACGAGTCCTCCGCTTATTGATATGC
CS2	TACGGTAGCAGAGACTTGGTCT		0	Shok1B	ACGCT	ITS4	TCCTCCGCTTATTGATATGC		CS2_Shok1B.0_ITS4	TACGGTAGCAGAGACTTGGTCTACGCTTCCTCCGCTTATTGATATGC
CS2	TACGGTAGCAGAGACTTGGTCT	T	1	Shok1B	ACGCT	ITS4	TCCTCCGCTTATTGATATGC		CS2_Shok1B.1_ITS4	TACGGTAGCAGAGACTTGGTCTTACGCTTCCTCCGCTTATTGATATGC
CS2	TACGGTAGCAGAGACTTGGTCT	CT	2	Shok1B	ACGCT	ITS4	TCCTCCGCTTATTGATATGC		CS2_Shok1B.2_ITS4	TACGGTAGCAGAGACTTGGTCTCTACGCTTCCTCCGCTTATTGATATGC
CS2	TACGGTAGCAGAGACTTGGTCT	GCT	3	Shok1B	ACGCT	ITS4	TCCTCCGCTTATTGATATGC		CS2_Shok1B.3_ITS4	TACGGTAGCAGAGACTTGGTCTGCTACGCTTCCTCCGCTTATTGATATGC
CS2	TACGGTAGCAGAGACTTGGTCT	AGCT	4	Shok1B	ACGCT	ITS4	TCCTCCGCTTATTGATATGC		CS2_Shok1B.4_ITS4	TACGGTAGCAGAGACTTGGTCTAGCTACGCTTCCTCCGCTTATTGATATGC
CS2	TACGGTAGCAGAGACTTGGTCT		0	Shok1C	AGACG	ITS4	TCCTCCGCTTATTGATATGC		CS2_Shok1C.0_ITS4	TACGGTAGCAGAGACTTGGTCTAGACGTCCTCCGCTTATTGATATGC
CS2	TACGGTAGCAGAGACTTGGTCT	T	1	Shok1C	AGACG	ITS4	TCCTCCGCTTATTGATATGC		CS2_Shok1C.1_ITS4	TACGGTAGCAGAGACTTGGTCTTAGACGTCCTCCGCTTATTGATATGC
CS2	TACGGTAGCAGAGACTTGGTCT	CT	2	Shok1C	AGACG	ITS4	TCCTCCGCTTATTGATATGC		CS2_Shok1C.2_ITS4	TACGGTAGCAGAGACTTGGTCTCTAGACGTCCTCCGCTTATTGATATGC
CS2	TACGGTAGCAGAGACTTGGTCT	GCT	3	Shok1C	AGACG	ITS4	TCCTCCGCTTATTGATATGC		CS2_Shok1C.3_ITS4	TACGGTAGCAGAGACTTGGTCTGCTAGACGTCCTCCGCTTATTGATATGC
CS2	TACGGTAGCAGAGACTTGGTCT	AGCT	4	Shok1C	AGACG	ITS4	TCCTCCGCTTATTGATATGC		CS2_Shok1C.4_ITS4	TACGGTAGCAGAGACTTGGTCTAGCTAGACGTCCTCCGCTTATTGATATGC
CS2	TACGGTAGCAGAGACTTGGTCT		0	Shok1D	AGCAC	ITS4	TCCTCCGCTTATTGATATGC		CS2_Shok1D.0_ITS4	TACGGTAGCAGAGACTTGGTCTAGCACTCCTCCGCTTATTGATATGC
CS2	TACGGTAGCAGAGACTTGGTCT	T	1	Shok1D	AGCAC	ITS4	TCCTCCGCTTATTGATATGC		CS2_Shok1D.1_ITS4	TACGGTAGCAGAGACTTGGTCTTAGCACTCCTCCGCTTATTGATATGC
CS2	TACGGTAGCAGAGACTTGGTCT	CT	2	Shok1D	AGCAC	ITS4	TCCTCCGCTTATTGATATGC		CS2_Shok1D.2_ITS4	TACGGTAGCAGAGACTTGGTCTCTAGCACTCCTCCGCTTATTGATATGC
CS2	TACGGTAGCAGAGACTTGGTCT	GCT	3	Shok1D	AGCAC	ITS4	TCCTCCGCTTATTGATATGC		CS2_Shok1D.3_ITS4	TACGGTAGCAGAGACTTGGTCTGCTAGCACTCCTCCGCTTATTGATATGC
CS2	TACGGTAGCAGAGACTTGGTCT	AGCT	4	Shok1D	AGCAC	ITS4	TCCTCCGCTTATTGATATGC		CS2_Shok1D.4_ITS4	TACGGTAGCAGAGACTTGGTCTAGCTAGCACTCCTCCGCTTATTGATATGC
CS2	TACGGTAGCAGAGACTTGGTCT		0	Shok1E	ATCAG	ITS4	TCCTCCGCTTATTGATATGC		CS2_Shok1E.0_ITS4	TACGGTAGCAGAGACTTGGTCTATCAGTCCTCCGCTTATTGATATGC
CS2	TACGGTAGCAGAGACTTGGTCT	T	1	Shok1E	ATCAG	ITS4	TCCTCCGCTTATTGATATGC		CS2_Shok1E.1_ITS4	TACGGTAGCAGAGACTTGGTCTTATCAGTCCTCCGCTTATTGATATGC
CS2	TACGGTAGCAGAGACTTGGTCT	CT	2	Shok1E	ATCAG	ITS4	TCCTCCGCTTATTGATATGC		CS2_Shok1E.2_ITS4	TACGGTAGCAGAGACTTGGTCTCTATCAGTCCTCCGCTTATTGATATGC
CS2	TACGGTAGCAGAGACTTGGTCT	GCT	3	Shok1E	ATCAG	ITS4	TCCTCCGCTTATTGATATGC		CS2_Shok1E.3_ITS4	TACGGTAGCAGAGACTTGGTCTGCTATCAGTCCTCCGCTTATTGATATGC
CS2	TACGGTAGCAGAGACTTGGTCT	AGCT	4	Shok1E	ATCAG	ITS4	TCCTCCGCTTATTGATATGC		CS2_Shok1E.4_ITS4	TACGGTAGCAGAGACTTGGTCTAGCTATCAGTCCTCCGCTTATTGATATGC
CS2	TACGGTAGCAGAGACTTGGTCT		0	Shok1F	ATATC	ITS4	TCCTCCGCTTATTGATATGC		CS2_Shok1F.0_ITS4	TACGGTAGCAGAGACTTGGTCTATATCTCCTCCGCTTATTGATATGC
CS2	TACGGTAGCAGAGACTTGGTCT	T	1	Shok1F	ATATC	ITS4	TCCTCCGCTTATTGATATGC		CS2_Shok1F.1_ITS4	TACGGTAGCAGAGACTTGGTCTTATATCTCCTCCGCTTATTGATATGC
CS2	TACGGTAGCAGAGACTTGGTCT	CT	2	Shok1F	ATATC	ITS4	TCCTCCGCTTATTGATATGC		CS2_Shok1F.2_ITS4	TACGGTAGCAGAGACTTGGTCTCTATATCTCCTCCGCTTATTGATATGC
CS2	TACGGTAGCAGAGACTTGGTCT	GCT	3	Shok1F	ATATC	ITS4	TCCTCCGCTTATTGATATGC		CS2_Shok1F.3_ITS4	TACGGTAGCAGAGACTTGGTCTGCTATATCTCCTCCGCTTATTGATATGC
CS2	TACGGTAGCAGAGACTTGGTCT	AGCT	4	Shok1F	ATATC	ITS4	TCCTCCGCTTATTGATATGC		CS2_Shok1F.4_ITS4	TACGGTAGCAGAGACTTGGTCTAGCTATATCTCCTCCGCTTATTGATATGC
CS2	TACGGTAGCAGAGACTTGGTCT		0	Shok1G	CGTGT	ITS4	TCCTCCGCTTATTGATATGC		CS2_Shok1G.0_ITS4	TACGGTAGCAGAGACTTGGTCTCGTGTTCCTCCGCTTATTGATATGC
CS2	TACGGTAGCAGAGACTTGGTCT	T	1	Shok1G	CGTGT	ITS4	TCCTCCGCTTATTGATATGC		CS2_Shok1G.1_ITS4	TACGGTAGCAGAGACTTGGTCTTCGTGTTCCTCCGCTTATTGATATGC
CS2	TACGGTAGCAGAGACTTGGTCT	CT	2	Shok1G	CGTGT	ITS4	TCCTCCGCTTATTGATATGC		CS2_Shok1G.2_ITS4	TACGGTAGCAGAGACTTGGTCTCTCGTGTTCCTCCGCTTATTGATATGC
CS2	TACGGTAGCAGAGACTTGGTCT	GCT	3	Shok1G	CGTGT	ITS4	TCCTCCGCTTATTGATATGC		CS2_Shok1G.3_ITS4	TACGGTAGCAGAGACTTGGTCTGCTCGTGTTCCTCCGCTTATTGATATGC
CS2	TACGGTAGCAGAGACTTGGTCT	AGCT	4	Shok1G	CGTGT	ITS4	TCCTCCGCTTATTGATATGC		CS2_Shok1G.4_ITS4	TACGGTAGCAGAGACTTGGTCTAGCTCGTGTTCCTCCGCTTATTGATATGC
CS2	TACGGTAGCAGAGACTTGGTCT		0	Shok1H	CTCGC	ITS4	TCCTCCGCTTATTGATATGC		CS2_Shok1H.0_ITS4	TACGGTAGCAGAGACTTGGTCTCTCGCTCCTCCGCTTATTGATATGC
CS2	TACGGTAGCAGAGACTTGGTCT	T	1	Shok1H	CTCGC	ITS4	TCCTCCGCTTATTGATATGC		CS2_Shok1H.1_ITS4	TACGGTAGCAGAGACTTGGTCTTCTCGCTCCTCCGCTTATTGATATGC
CS2	TACGGTAGCAGAGACTTGGTCT	CT	2	Shok1H	CTCGC	ITS4	TCCTCCGCTTATTGATATGC		CS2_Shok1H.2_ITS4	TACGGTAGCAGAGACTTGGTCTCTCTCGCTCCTCCGCTTATTGATATGC
CS2	TACGGTAGCAGAGACTTGGTCT	GCT	3	Shok1H	CTCGC	ITS4	TCCTCCGCTTATTGATATGC		CS2_Shok1H.3_ITS4	TACGGTAGCAGAGACTTGGTCTGCTCTCGCTCCTCCGCTTATTGATATGC
CS2	TACGGTAGCAGAGACTTGGTCT	AGCT	4	Shok1H	CTCGC	ITS4	TCCTCCGCTTATTGATATGC		CS2_Shok1H.4_ITS4	TACGGTAGCAGAGACTTGGTCTAGCTCTCGCTCCTCCGCTTATTGATATGC

### Sheet: Shokrala barcodes
	1	2	3	4	5	6	7	8	9	10	11	12
A	ACGAG	TCTCT	TGTAC	ACGCG	CAGTA	TCGCA	AGCTC	CGTAC	TCGAT	ACAGT	AGTAG	CATAC
	TGCGT	ATGCG	TACTC	AGTAT	GACGT	CTAGT	ACGTA	TCAGA	AGTGA	CGTGC	TGATC	TCTAC
B	ACGCT	TGATA	ACGAC	ACTAC	CGACG	TCTAG	AGTAT	CTACG	TCGCT	ACATG	AGTGA	CGACA
	CGACA	CGTCT	TACAG	TATGT	TGACT	CGACT	ACATA	CTCTA	GCGTA	ACGAC	CACAC	CTATC
C	AGACG	CATAG	CGTAG	ACTGT	TACAC	TCTAT	AGTCG	CTATA	TCTGA	ACGAC	AGTGT	CGAGA
	CACTC	TAGTG	ACTAG	ACAGT	ACACT	ACTAT	AGAGA	GCGTA	CGTCA	AGCTC	ATGTC	CGCGC
D	AGCAC	CGAGA	TACGA	AGACT	TACAC	TGACG	AGTGC	TACGT	TGAGT	ACGTC	ATAGA	CGTAT
	TGTAG	GATAC	GTATG	ATACT	GTGAT	TATGT	TACGA	CATCA	CAGTA	TCATC	TAGAC	GCGAC
E	ATCAG	ATACG	TACTC	AGCGT	TACAG	TGTGA	CGATC	TAGTC	TGTAG	ACTCA	ATATA	CGTCG
	ACACG	ACGTA	TCGTG	CGTCT	ATCGT	GTAGT	GTATA	GCATA	TGTGA	TCTAC	GTCGC	ATCTC
F	ATATC	TCACG	TAGAG	AGTAC	TACGC	ACAGT	CGCAG	TATATA	TGTCA	ACTCG	ATCTA	CTACG
	GCGAG	TACTA	ACGAG	GCTAT	TGTCT	ATATA	TACGA	TACA	CACGA	CGCAC	CTGAC	ACTGC
G	CGTGT	CGTCT	TCGTC	ATAGA	TAGTG	ACGCG	CGCGT	TATGC	TGTCG	AGAGC	CACGT	CTAGT
	CTCTA	AGTAC	GCTCG	GTACT	TAGAT	ATCGA	ATACA	TAGTA	TCGCA	GTCAC	AGATC	CACTC
H	CTCGC	TCTAC	ACATA	CACGC	TCGAT	ACTAG	CGTAC	TCACG	ACACA	AGCGA	CACGT	CTCTA
	GTGTC	GTAGC	CGCGT	TACGT	CACGT	CAGTA	AGTCA	CGAGA	TACGC	CTAGC	GTCGC	CGCTC

### Sheet: CS1_CS2
	CS1 aka Forward Read1	Target Name	Tag Sequence	Tag Name	Spacer	Linker	Target-Specific Sequence	Full PCR1 Primer Sequence	Full PCR1 Primer Name
		fITS7_1	ACACTGACGACATGGTTCTACA	CS1			GTGARTCATCGAATCTTTG	ACACTGACGACATGGTTCTACAGTGARTCATCGAATCTTTG	CS1-fITS7_1-for
		fITS7_3	ACACTGACGACATGGTTCTACA	CS1	AG		GTGARTCATCGAATCTTTG	ACACTGACGACATGGTTCTACAAGGTGARTCATCGAATCTTTG	CS1-fITS7_3-for
									--for
									--for
			Linker (Red)			<- theoretically minimizes bias, optional
			Spacer (Sky Blue 1)			<- generates synthetic diversity and more reads/quality...GRC adds, optional if you sign a run-waiver
	CS2 aka Reverse Read2	Target Name	Tag Sequence	Tag Name	Spacer	Linker	Target-Specific Sequence	Full PCR1 Primer Sequence	Full PCR1 Primer Name
		ITS4_1	TACGGTAGCAGAGACTTGGTCT	CS2			TCCTCCGCTTATTGATATGC	TACGGTAGCAGAGACTTGGTCTTCCTCCGCTTATTGATATGC	CS2-ITS4_1-rev
									--rev
									--rev
									--rev
			V..........Spacer Key..........V
				# F or R primers	Spacer to add	5'-most linker or TS Primer
				1 Primer		A; +0
				2 Primers	T	A; +1
				3 Primers	CT	A; +2
				4 Primers	GCT	A; +3
				5 Primers	AGCT	A; +4
				6 Primers	TAGCT	A; +5
				7 Primers	CTAGCT	A; +6
				8 Primers	GCTAGCT	A; +7
				1 Primer		C; +0
				2 Primers	T	C; +1
				3 Primers	AT	C; +2
				4 Primers	GAT	C; +3
				5 Primers	CGAT	C; +4
				6 Primers	TCGAT	C; +5
				7 Primers	ATCGAT	C; +6
				8 Primers	GATCGAT	C; +7
				1 Primer		T; +0
				2 Primers	C	T; +1
				3 Primers	GC	T; +2
				4 Primers	AGC	T; +3
				5 Primers	TAGC	T; +4
				6 Primers	CTAGC	T; +5
				7 Primers	GCTAGC	T; +6
				8 Primers	AGCTAGC	T; +7
				1 Primer		G; +0
				2 Primers	C	G; +1
				3 Primers	TC	G; +2
				4 Primers	ATC	G; +3
				5 Primers	GATC	G; +4
				6 Primers	CGATC	G; +5
				7 Primers	TCGATC	G; +6
				8 Primers	ATCGATC	G; +7
