## Appendix 3 for "Applying a Modified Metabarcoding Approach for the Sequencing of Macrofungal Specimens from Fungarium Collections"

### Sheet: IndexAdaptorList
For details, contact Andrew Wilson at andrew.wilson@botanicgardens.org
"Name" column is a generic identifier for the Index2 sequence used to communicate for sequencing at the GBRC, but in reality this sequence is also given by the "Leela_#" designation. Contact Andy if a full list of Leela#'s are needed.
MYC Index(barcode) group
	Index ID	Label	Name	Index2 Sequence	Reverse-compliment	Forward	Original Well Position		Forward Adapter	CS1	Primer Name (Forward)	Adaptor/Index/ConsensusSequence (CS) To Order
P5	9	A	Agaricus	TGAACCTT		P5-Leela_9-CS1	A01		AATGATACGGCGACCACCGAGATCTACAC	ACACTGACGACATGGTTCTACA	P5-Leela_9-CS1	AATGATACGGCGACCACCGAGATCTACACTGAACCTTACACTGACGACATGGTTCTACA
P5	10	B	Boletus	TGCTAAGT		P5-Leela_10-CS1	C01		AATGATACGGCGACCACCGAGATCTACAC	ACACTGACGACATGGTTCTACA	P5-Leela_10-CS1	AATGATACGGCGACCACCGAGATCTACACTGCTAAGTACACTGACGACATGGTTCTACA
P5	11	C	Coprinus	TGTTCTCT		P5-Leela_11-CS1	E01		AATGATACGGCGACCACCGAGATCTACAC	ACACTGACGACATGGTTCTACA	P5-Leela_11-CS1	AATGATACGGCGACCACCGAGATCTACACTGTTCTCTACACTGACGACATGGTTCTACA
P5	12	D	Deconica	TAAGACAC		P5-Leela_12-CS1	G01		AATGATACGGCGACCACCGAGATCTACAC	ACACTGACGACATGGTTCTACA	P5-Leela_12-CS1	AATGATACGGCGACCACCGAGATCTACACTAAGACACACACTGACGACATGGTTCTACA
P5	13	E	Entoloma	CTAATCGA		P5-Leela_13-CS1	B02		AATGATACGGCGACCACCGAGATCTACAC	ACACTGACGACATGGTTCTACA	P5-Leela_13-CS1	AATGATACGGCGACCACCGAGATCTACACCTAATCGAACACTGACGACATGGTTCTACA
P5	14	F	Flammulina	CTAGAACA		P5-Leela_14-CS1	D02		AATGATACGGCGACCACCGAGATCTACAC	ACACTGACGACATGGTTCTACA	P5-Leela_14-CS1	AATGATACGGCGACCACCGAGATCTACACCTAGAACAACACTGACGACATGGTTCTACA
P5	15	G	Geastrum	TAAGTTCC		P5-Leela_15-CS1	F02		AATGATACGGCGACCACCGAGATCTACAC	ACACTGACGACATGGTTCTACA	P5-Leela_15-CS1	AATGATACGGCGACCACCGAGATCTACACTAAGTTCCACACTGACGACATGGTTCTACA
P5	16	H	Helvella	TAGACCTA		P5-Leela_16-CS1	H02		AATGATACGGCGACCACCGAGATCTACAC	ACACTGACGACATGGTTCTACA	P5-Leela_16-CS1	AATGATACGGCGACCACCGAGATCTACACTAGACCTAACACTGACGACATGGTTCTACA
P5	17	I	Inocybe	TATAGCCT		P5-Leela_17-CS1	A03		AATGATACGGCGACCACCGAGATCTACAC	ACACTGACGACATGGTTCTACA	P5-Leela_17-CS1	AATGATACGGCGACCACCGAGATCTACACTATAGCCTACACTGACGACATGGTTCTACA
P5	18	J	Jaapia	ATAGAGGC		P5-Leela_18-CS1	C03		AATGATACGGCGACCACCGAGATCTACAC	ACACTGACGACATGGTTCTACA	P5-Leela_18-CS1	AATGATACGGCGACCACCGAGATCTACACATAGAGGCACACTGACGACATGGTTCTACA
P5	19	K	Kuheneromyces	CCTATCCT		P5-Leela_19-CS1	E03		AATGATACGGCGACCACCGAGATCTACAC	ACACTGACGACATGGTTCTACA	P5-Leela_19-CS1	AATGATACGGCGACCACCGAGATCTACACCCTATCCTACACTGACGACATGGTTCTACA
P5	20	L	Lycoperdon	GGCTCTGA		P5-Leela_20-CS1	G03		AATGATACGGCGACCACCGAGATCTACAC	ACACTGACGACATGGTTCTACA	P5-Leela_20-CS1	AATGATACGGCGACCACCGAGATCTACACGGCTCTGAACACTGACGACATGGTTCTACA
P5	21	M	Mycena	AGGCGAAG		P5-Leela_21-CS1	B04		AATGATACGGCGACCACCGAGATCTACAC	ACACTGACGACATGGTTCTACA	P5-Leela_21-CS1	AATGATACGGCGACCACCGAGATCTACACAGGCGAAGACACTGACGACATGGTTCTACA
P5	22	N	Nolanea	TAATCTTA		P5-Leela_22-CS1	D04		AATGATACGGCGACCACCGAGATCTACAC	ACACTGACGACATGGTTCTACA	P5-Leela_22-CS1	AATGATACGGCGACCACCGAGATCTACACTAATCTTAACACTGACGACATGGTTCTACA
P5	23	O	Omphalina	CAGGACGT		P5-Leela_23-CS1	F04		AATGATACGGCGACCACCGAGATCTACAC	ACACTGACGACATGGTTCTACA	P5-Leela_23-CS1	AATGATACGGCGACCACCGAGATCTACACCAGGACGTACACTGACGACATGGTTCTACA
P5	24	P	Pluteus	GTACTGAC		P5-Leela_24-CS1	H04		AATGATACGGCGACCACCGAGATCTACAC	ACACTGACGACATGGTTCTACA	P5-Leela_24-CS1	AATGATACGGCGACCACCGAGATCTACACGTACTGACACACTGACGACATGGTTCTACA
	Index ID	Label		Index1 Sequence		Reverse			Reverse Adapter	CS2	Reverse	Reverse AdapterIndex1 SequenceCS2
P7	6	1	1	TAGGCATG	CATGCCTA	P7-Leela_6-CS2	A07		CAAGCAGAAGACGGCATACGAGAT	TACGGTAGCAGAGACTTGGTCT	P7-Leela_6-CS2	CAAGCAGAAGACGGCATACGAGATTAGGCATGTACGGTAGCAGAGACTTGGTCT
P7	7	2	2	CTCTCTAC	GTAGAGAG	P7-Leela_7-CS2	C07		CAAGCAGAAGACGGCATACGAGAT	TACGGTAGCAGAGACTTGGTCT	P7-Leela_7-CS2	CAAGCAGAAGACGGCATACGAGATCTCTCTACTACGGTAGCAGAGACTTGGTCT
P7	8	3	3	CAGAGAGG	CCTCTCTG	P7-Leela_8-CS2	E07		CAAGCAGAAGACGGCATACGAGAT	TACGGTAGCAGAGACTTGGTCT	P7-Leela_8-CS2	CAAGCAGAAGACGGCATACGAGATCAGAGAGGTACGGTAGCAGAGACTTGGTCT
P7	9	4	4	GCTACGCT	AGCGTAGC	P7-Leela_9-CS2	G07		CAAGCAGAAGACGGCATACGAGAT	TACGGTAGCAGAGACTTGGTCT	P7-Leela_9-CS2	CAAGCAGAAGACGGCATACGAGATGCTACGCTTACGGTAGCAGAGACTTGGTCT
P7	13	5	5	ATCACGAC	GTCGTGAT	P7-Leela_13-CS2	B08		CAAGCAGAAGACGGCATACGAGAT	TACGGTAGCAGAGACTTGGTCT	P7-Leela_13-CS2	CAAGCAGAAGACGGCATACGAGATATCACGACTACGGTAGCAGAGACTTGGTCT
P7	14	6	6	ACAGTGGT	ACCACTGT	P7-Leela_14-CS2	D08		CAAGCAGAAGACGGCATACGAGAT	TACGGTAGCAGAGACTTGGTCT	P7-Leela_14-CS2	CAAGCAGAAGACGGCATACGAGATACAGTGGTTACGGTAGCAGAGACTTGGTCT
P7	15	7	7	CAGATCCA	TGGATCTG	P7-Leela_15-CS2	F08		CAAGCAGAAGACGGCATACGAGAT	TACGGTAGCAGAGACTTGGTCT	P7-Leela_15-CS2	CAAGCAGAAGACGGCATACGAGATCAGATCCATACGGTAGCAGAGACTTGGTCT
P7	16	8	8	ACAAACGG	CCGTTTGT	P7-Leela_16-CS2	H08		CAAGCAGAAGACGGCATACGAGAT	TACGGTAGCAGAGACTTGGTCT	P7-Leela_16-CS2	CAAGCAGAAGACGGCATACGAGATACAAACGGTACGGTAGCAGAGACTTGGTCT
P7	17	9	9	ACCCAGCA	TGCTGGGT	P7-Leela_17-CS2	A09		CAAGCAGAAGACGGCATACGAGAT	TACGGTAGCAGAGACTTGGTCT	P7-Leela_17-CS2	CAAGCAGAAGACGGCATACGAGATACCCAGCATACGGTAGCAGAGACTTGGTCT
P7	18	10	10	AACCCCTC	GAGGGGTT	P7-Leela_18-CS2	C09		CAAGCAGAAGACGGCATACGAGAT	TACGGTAGCAGAGACTTGGTCT	P7-Leela_18-CS2	CAAGCAGAAGACGGCATACGAGATAACCCCTCTACGGTAGCAGAGACTTGGTCT
P7	19	11	11	CCCAACCT	AGGTTGGG	P7-Leela_19-CS2	E09		CAAGCAGAAGACGGCATACGAGAT	TACGGTAGCAGAGACTTGGTCT	P7-Leela_19-CS2	CAAGCAGAAGACGGCATACGAGATCCCAACCTTACGGTAGCAGAGACTTGGTCT
P7	20	12	12	CACCACAC	GTGTGGTG	P7-Leela_20-CS2	G09		CAAGCAGAAGACGGCATACGAGAT	TACGGTAGCAGAGACTTGGTCT	P7-Leela_20-CS2	CAAGCAGAAGACGGCATACGAGATCACCACACTACGGTAGCAGAGACTTGGTCT
P7	21	13	13	GAAACCCA	TGGGTTTC	P7-Leela_21-CS2	B10		CAAGCAGAAGACGGCATACGAGAT	TACGGTAGCAGAGACTTGGTCT	P7-Leela_21-CS2	CAAGCAGAAGACGGCATACGAGATGAAACCCATACGGTAGCAGAGACTTGGTCT
P7	25	14	14	ATTACTCG	CGAGTAAT	P7-Leela_25-CS2	D10		CAAGCAGAAGACGGCATACGAGAT	TACGGTAGCAGAGACTTGGTCT	P7-Leela_25-CS2	CAAGCAGAAGACGGCATACGAGATATTACTCGTACGGTAGCAGAGACTTGGTCT
P7	26	15	15	TCCGGAGA	TCTCCGGA	P7-Leela_26-CS2	F10		CAAGCAGAAGACGGCATACGAGAT	TACGGTAGCAGAGACTTGGTCT	P7-Leela_26-CS2	CAAGCAGAAGACGGCATACGAGATTCCGGAGATACGGTAGCAGAGACTTGGTCT
P7	27	16	16	CGCTCATT	AATGAGCG	P7-Leela_27-CS2	H10		CAAGCAGAAGACGGCATACGAGAT	TACGGTAGCAGAGACTTGGTCT	P7-Leela_27-CS2	CAAGCAGAAGACGGCATACGAGATCGCTCATTTACGGTAGCAGAGACTTGGTCT
